# A Chloroplast Protein Atlas Reveals Novel Structures and Spatial Organization of Biosynthetic Pathways

**DOI:** 10.1101/2022.05.31.493820

**Authors:** Lianyong Wang, Weronika Patena, Kelly A. Van Baalen, Yihua Xie, Emily R. Singer, Sophia Gavrilenko, Michelle Warren-Williams, Linqu Han, Henry R. Harrigan, Vivian Chen, Vinh T.N.P. Ton, Saw Kyin, Henry H. Shwe, Matthew H. Cahn, Alexandra T. Wilson, Jianping Hu, Danny J. Schnell, Claire D. McWhite, Martin Jonikas

## Abstract

Chloroplasts are eukaryotic photosynthetic organelles that drive the global carbon cycle. Despite their importance, our understanding of their protein composition, function, and spatial organization remains limited. Here, we determined the localizations of 1,032 candidate chloroplast proteins by using fluorescent protein tagging in the model alga *Chlamydomonas reinhardtii*. The localizations provide insights into the functions of hundreds of poorly-characterized proteins, including identifying novel components of nucleoids, plastoglobules, and the pyrenoid. We discovered and further characterized novel organizational features, including eleven chloroplast punctate structures, cytosolic crescent structures, and diverse unexpected spatial distributions of enzymes within the chloroplast. We observed widespread protein targeting to multiple organelles, identifying proteins that likely function in multiple compartments. We also used machine learning to predict the localizations of all *Chlamydomonas* proteins. The strains and localization atlas developed here will serve as a resource to enable studies of chloroplast architecture and functions.

**Graphical Abstract:** 

**Highlights:**

- 1,032 candidate chloroplast proteins localized by fluorescent tagging.
- This protein atlas reveals novel chloroplast structures, functional regions, and components.
- Prevalent dual-organelle localization suggests extensive cross-compartment coordination.
- Atlas-trained machine learning predicts localizations of all *C. reinhardtii* proteins.
