## Supplemental Table 3 for "A Chloroplast Protein Atlas Reveals Novel Structures and Spatial Organization of Biosynthetic Pathways"

### Sheet: Table S3
Table S3. Number of proteins exhibiting each of the 141 distinct localization patterns.
Localization pattern	NO. of proteins	NO. of compartments
ambiguous	32	-
base of flagella	4	1
centrosome	2	1
chloroplast envelope/homogeneous	1	1
chloroplast envelope/homogeneous; cytosol/cytosol (strong signal)	1	2
chloroplast envelope/homogeneous; secretory pathway/lysosome	1	2
chloroplast envelope/homogeneous; shapes in cytoplasm/uncategorized shapes in cytoplasm	2	2
chloroplast envelope/not homogeneous/ patches	1	1
chloroplast envelope/not homogeneous/ patches; secretory pathway/lysosome	1	2
chloroplast envelope/not homogeneous/discontinuous patches; shapes in cytoplasm/uncategorized shapes in cytoplasm	1	2
chloroplast envelope/not homogeneous/nucleus-facing patches	2	1
chloroplast envelope/not homogeneous/patches	9	1
chloroplast envelope/not homogeneous/patches; cytosol/cytosol (weak signal)	1	2
chloroplast envelope/not homogeneous/patches; shapes in cytoplasm/a few small crescent structures in cytoplasm	1	2
chloroplast envelope/not homogeneous/punctate dots	1	1
chloroplast/chloroplast punctate dots	18	1
chloroplast/eyespot	1	1
chloroplast/homogeneous/pyrenoid depleted	186	1
chloroplast/homogeneous/pyrenoid depleted; cytosol/cytosol (strong signal)	8	2
chloroplast/homogeneous/pyrenoid depleted; cytosol/cytosol (strong signal); flagella	1	3
chloroplast/homogeneous/pyrenoid depleted; cytosol/cytosol (strong signal); nucleus/nucleoplasm; nucleus/nucleolus; (with enriched signal in chloroplast)	4	3
chloroplast/homogeneous/pyrenoid depleted; cytosol/cytosol (strong signal); nucleus/nucleoplasm; nucleus/nucleolus; (with enriched signal in nucleoplasm)	9	3
chloroplast/homogeneous/pyrenoid depleted; cytosol/cytosol (strong signal); nucleus/nucleoplasm; nucleus/nucleolus; (with similar signal in chloroplast, cytosol, and nucleus)	10	3
chloroplast/homogeneous/pyrenoid depleted; cytosol/cytosol (strong signal); nucleus/nucleoplasm; nucleus/nucleolus; flagella	1	4
chloroplast/homogeneous/pyrenoid depleted; cytosol/cytosol (strong signal); nucleus/nucleoplasm; nucleus/nucleolus; mitochondria	1	4
chloroplast/homogeneous/pyrenoid depleted; cytosol/cytosol (strong signal); secretory pathway/plasma membrane or cell wall	1	3
chloroplast/homogeneous/pyrenoid depleted; cytosol/cytosol (weak signal)	16	2
chloroplast/homogeneous/pyrenoid depleted; cytosol/cytosol (weak signal); secretory pathway/plasma membrane or cell wall	1	3
chloroplast/homogeneous/pyrenoid depleted; mitochondria	2	2
chloroplast/homogeneous/pyrenoid depleted; nucleus/nuclear envelope	1	2
chloroplast/homogeneous/pyrenoid depleted; nucleus/nucleoplasm; nucleus/nucleolus	3	2
chloroplast/homogeneous/pyrenoid depleted; secretory pathway/endosome	1	2
chloroplast/homogeneous/pyrenoid depleted; secretory pathway/lysosome	1	2
chloroplast/homogeneous/pyrenoid depleted; shapes in cytoplasm/a few large puncta|vesicles in cytoplasm	5	2
chloroplast/homogeneous/pyrenoid depleted; shapes in cytoplasm/a few medium crescent structures in cytoplasm	1	2
chloroplast/homogeneous/pyrenoid depleted; shapes in cytoplasm/a few medium patches in cytoplasm	3	2
chloroplast/homogeneous/pyrenoid depleted; shapes in cytoplasm/a few medium puncta|vesicles in cytoplasm	3	2
chloroplast/homogeneous/pyrenoid depleted; shapes in cytoplasm/a few small crescent structures in cytoplasm	5	2
chloroplast/homogeneous/pyrenoid depleted; shapes in cytoplasm/a few small patches in cytoplasm	2	2
chloroplast/homogeneous/pyrenoid depleted; shapes in cytoplasm/a few small puncta|vesicles in cytoplasm	5	2
chloroplast/homogeneous/pyrenoid depleted; shapes in cytoplasm/one large patch in cytoplasm	2	2
chloroplast/homogeneous/pyrenoid depleted; shapes in cytoplasm/uncategorized shapes in cytoplasm	52	2
chloroplast/homogeneous/pyrenoid depleted/enriched at the basal region	1	1
chloroplast/homogeneous/pyrenoid depleted/pyrenoid periphery enriched	1	1
chloroplast/homogeneous/pyrenoid matrix present	59	1
chloroplast/homogeneous/pyrenoid matrix present; cytosol/cytosol (strong signal)	4	2
chloroplast/homogeneous/pyrenoid matrix present; cytosol/cytosol (strong signal); nucleus/nucleoplasm; nucleus/nucleolus; (with enriched signal in chloroplast)	1	3
chloroplast/homogeneous/pyrenoid matrix present; cytosol/cytosol (strong signal); nucleus/nucleoplasm; nucleus/nucleolus; (with enriched signal in nucleoplasm)	1	3
chloroplast/homogeneous/pyrenoid matrix present; cytosol/cytosol (strong signal); nucleus/nucleoplasm; nucleus/nucleolus; (with similar signal in chloroplast, cytosol, and nucleus)	2	3
chloroplast/homogeneous/pyrenoid matrix present; cytosol/cytosol (weak signal)	10	2
chloroplast/homogeneous/pyrenoid matrix present; secretory pathway/endosome	1	2
chloroplast/homogeneous/pyrenoid matrix present; shapes in cytoplasm/a few large puncta|vesicles in cytoplasm	4	2
chloroplast/homogeneous/pyrenoid matrix present; shapes in cytoplasm/a few medium crescent structures in cytoplasm	2	2
chloroplast/homogeneous/pyrenoid matrix present; shapes in cytoplasm/a few medium puncta|vesicles in cytoplasm	1	2
chloroplast/homogeneous/pyrenoid matrix present; shapes in cytoplasm/a few small crescent structures in cytoplasm	1	2
chloroplast/homogeneous/pyrenoid matrix present; shapes in cytoplasm/a few small puncta|vesicles in cytoplasm	3	2
chloroplast/homogeneous/pyrenoid matrix present; shapes in cytoplasm/one large patch in cytoplasm	1	2
chloroplast/homogeneous/pyrenoid matrix present; shapes in cytoplasm/uncategorized shapes in cytoplasm	16	2
chloroplast/not homogeneous/pyrenoid depleted	8	1
chloroplast/not homogeneous/pyrenoid depleted; cytosol/cytosol (strong signal); nucleus/nucleoplasm; nucleus/nucleolus; (with enriched signal in chloroplast)	2	3
chloroplast/not homogeneous/pyrenoid depleted; shapes in cytoplasm/uncategorized shapes in cytoplasm	2	2
chloroplast/not homogeneous/pyrenoid depleted/enriched at the lobe region	1	1
chloroplast/not homogeneous/pyrenoid depleted/enriched at the lobe region; cytosol/cytosol (weak signal)	1	2
chloroplast/not homogeneous/pyrenoid depleted/enriched at the side of pyrenoid	1	1
chloroplast/not homogeneous/pyrenoid depleted/enriched at the side of pyrenoid; nucleus/nucleoplasm; nucleus/nucleolus	1	2
chloroplast/not homogeneous/pyrenoid depleted/enriched at the side of pyrenoid; shapes in cytoplasm/a few small crescent structures in cytoplasm	1	2
chloroplast/not homogeneous/pyrenoid depleted/enriched in stroma and pyrenoid periphery enriched; shapes in cytoplasm/one large patch in cytoplasm	1	2
chloroplast/not homogeneous/pyrenoid depleted/enriched in stroma; cytosol/cytosol (weak signal)	1	2
chloroplast/not homogeneous/pyrenoid depleted/enriched in thylakoid	31	1
chloroplast/not homogeneous/pyrenoid depleted/enriched in thylakoid; cytosol/cytosol (strong signal)	2	2
chloroplast/not homogeneous/pyrenoid depleted/enriched in thylakoid; cytosol/cytosol (strong signal); nucleus/nucleoplasm; nucleus/nucleolus; (with similar signal in chloroplast, cytosol, and nucleus)	1	3
chloroplast/not homogeneous/pyrenoid depleted/enriched in thylakoid; cytosol/cytosol (strong signal); nucleus/nucleoplasm; nucleus/nucleolus; flagella	1	4
chloroplast/not homogeneous/pyrenoid depleted/pyrenoid periphery enriched	8	1
chloroplast/not homogeneous/pyrenoid depleted/pyrenoid periphery enriched; cytosol/cytosol (strong signal)	1	2
chloroplast/not homogeneous/pyrenoid depleted/pyrenoid periphery enriched; shapes in cytoplasm/uncategorized shapes in cytoplasm	1	2
chloroplast/not homogeneous/pyrenoid matrix present	2	1
chloroplast/not homogeneous/pyrenoid matrix present/enriched in stroma and pyrenoid periphery enriched	1	1
chloroplast/not homogeneous/pyrenoid matrix present/enriched in stroma and pyrenoid periphery enriched; shapes in cytoplasm/uncategorized shapes in cytoplasm	1	2
chloroplast/not homogeneous/pyrenoid matrix present/enriched in thylakoid	2	1
chloroplast/not homogeneous/pyrenoid matrix present/enriched in thylakoid; cytosol/cytosol (weak signal)	1	2
chloroplast/not homogeneous/pyrenoid matrix present/enriched in thylakoid; secretory pathway/endosome	1	2
chloroplast/not homogeneous/pyrenoid matrix present/pyrenoid periphery enriched	1	1
chloroplast/not homogeneous/pyrenoid matrix present/pyrenoid periphery enriched; cytosol/cytosol (strong signal); shapes in cytoplasm/a few small puncta|vesicles in cytoplasm; nucleus/nucleoplasm; nucleus/nucleolus; (with enriched signal in nucleoplasm)	1	3
chloroplast/not homogeneous/pyrenoid matrix present/pyrenoid periphery enriched; shapes in cytoplasm/uncategorized shapes in cytoplasm	2	2
chloroplast/pyrenoid/pyrenoid center enriched	2	1
chloroplast/pyrenoid/pyrenoid matrix enriched	4	1
chloroplast/pyrenoid/pyrenoid matrix enriched; chloroplast/homogeneous	3	1
chloroplast/pyrenoid/pyrenoid periphery enriched	1	1
chloroplast/pyrenoid/pyrenoid periphery enriched; chloroplast/homogeneous	3	1
chloroplast/pyrenoid/pyrenoid traversing enriched	3	1
chloroplast/pyrenoid/pyrenoid traversing enriched; chloroplast/homogeneous	3	1
chloroplast/pyrenoid/pyrenoid traversing enriched; chloroplast/not homogeneous/enriched in thylakoid	3	1
cytosol/cytosol (strong signal)	55	1
cytosol/cytosol (strong signal); base of flagella	2	2
cytosol/cytosol (strong signal); mitochondria	3	2
cytosol/cytosol (strong signal); nucleus/nuclear envelope	2	2
cytosol/cytosol (strong signal); nucleus/nucleolus	3	2
cytosol/cytosol (strong signal); nucleus/nucleoplasm	30	2
cytosol/cytosol (strong signal); nucleus/nucleoplasm; flagella	1	3
cytosol/cytosol (strong signal); nucleus/nucleoplasm; nucleus/nucleolus	42	2
cytosol/cytosol (strong signal); nucleus/nucleoplasm; nucleus/nucleolus; secretory pathway/contractile vacuole	1	3
cytosol/cytosol (strong signal); nucleus/nucleoplasm; nucleus/nucleolus; secretory pathway/endoplasmic reticulum	1	3
cytosol/cytosol (strong signal); nucleus/nucleoplasm; nucleus/nucleolus; secretory pathway/plasma membrane	4	3
cytosol/cytosol (strong signal); nucleus/nucleoplasm; nucleus/nucleolus; secretory pathway/plasma membrane or cell wall	2	3
cytosol/cytosol (strong signal); nucleus/nucleoplasm; nucleus/nucleolus; shapes in cytoplasm/uncategorized shapes in cytoplasm	1	3
cytosol/cytosol (strong signal); secretory pathway/contractile vacuole	1	2
cytosol/cytosol (strong signal); secretory pathway/plasma membrane	5	2
cytosol/cytosol (strong signal); shapes in cytoplasm/uncategorized shapes in cytoplasm	1	2
flagella	1	1
mitochondria	28	1
mitochondria; shapes in cytoplasm/a few medium patches in cytoplasm	1	2
mitochondria; shapes in cytoplasm/a few small patches in cytoplasm	1	2
mitochondria; shapes in cytoplasm/one large patch in cytoplasm	1	2
mitochondria; shapes in cytoplasm/uncategorized shapes in cytoplasm	1	2
nucleus/nuclear envelope	4	1
nucleus/nucleolus	6	1
nucleus/nucleoplasm	24	1
nucleus/nucleoplasm; nucleus/nucleolus	18	1
secretory pathway/contractile vacuole	3	1
secretory pathway/contractile vacuole; shapes in cytoplasm/a few medium puncta|vesicles in cytoplasm	3	2
secretory pathway/endoplasmic reticulum	8	1
secretory pathway/endoplasmic reticulum; nucleus/nuclear envelope	7	2
secretory pathway/endoplasmic reticulum; nucleus/nucleoplasm; nucleus/nucleolus	3	2
secretory pathway/endoplasmic reticulum; secretory pathway/Golgi	3	2
secretory pathway/endoplasmic reticulum; shapes in cytoplasm/a few large puncta|vesicles in cytoplasm	1	2
secretory pathway/endoplasmic reticulum; shapes in cytoplasm/one large patch in cytoplasm	1	2
secretory pathway/endosome	1	1
secretory pathway/Golgi	6	1
secretory pathway/Golgi; secretory pathway/plasma membrane or cell wall	5	2
secretory pathway/lysosome	1	1
secretory pathway/periplasm	2	1
secretory pathway/plasma membrane or cell wall	6	1
shapes in cytoplasm/a few large puncta|vesicles in cytoplasm	5	1
shapes in cytoplasm/a few medium crescent structures in cytoplasm	3	1
shapes in cytoplasm/a few medium patches in cytoplasm	2	1
shapes in cytoplasm/a few medium puncta|vesicles in cytoplasm	22	1
shapes in cytoplasm/a few small crescent structures in cytoplasm	5	1
shapes in cytoplasm/a few small patches in cytoplasm	1	1
shapes in cytoplasm/a few small puncta|vesicles in cytoplasm	6	1
shapes in cytoplasm/one large patch in cytoplasm	3	1
shapes in cytoplasm/uncategorized shapes in cytoplasm	52	1
