## Supplemental Table 4 for "A Chloroplast Protein Atlas Reveals Novel Structures and Spatial Organization of Biosynthetic Pathways"

### Sheet: Table S4
Table S4. Our localizations match previously-published localizations for 27 of the 28 previously-localized Chlamydomonas proteins represented in our study.
Gene ID	Gene name	Annotation in Phytozome	Localization in the present study	Localization in Chlamy in previous report
Cre01.g031100	TEF30	Thylakoid enriched fraction	Chloroplast homogeneous-pyrenoid depleted, plus pad in cytosol	Chloroplast (Muranaka, et al. 2016, Plant Physiol.)
Cre17.g702500	TAB2	PsaB RNA binding protein.	Chloroplast homogeneous-pyrenoid depleted	Chloroplast (Emrich-Mills, et al. 2020, PC)
Cre09.g412100	PSAF	Photosystem I reaction center subunit III	Chloroplast homogeneous-pyrenoid depleted, plus Golgi	Chloroplast (Emrich-Mills, et al. 2020, PC)
Cre17.g720350	MINE1	Chloroplast division site-determinant MinE.	Chloroplast not homogeneous-not pyrenoid depleted	Chloroplast (Hu, et al. 2008, Eur, Journal of Phycology)
Cre02.g120100	RBCS1	Rubisco small subunit	Pyrenoid matrix enriched	Chloroplast (Mackinder, et al. 2017, Cell)
Cre12.g497300	CAS1/TEF2	Involved in CCM in carbon-limiting conditions and CEF in anairobic	Pyrenoid traversing enriched	Pyrenoid traversing (Wang, et al. 2016, PNAS)
Cre09.g395700	CIA8	SODIUM/METABOLITE COTRANSPORTER BASS4, CHLOROPLASTIC-RELATED.	Chloroplast homogeneous-pyrenoid depleted, plus Golgi	Chloroplast (Machingura, et al. 2017, J of Experimental Botany)
Cre13.g583550	VIP1/VIPP1	Vesicle inducing protein in plastids 1.	Chloroplast not homogeneous-not pyrenoid depleted, plus pad in cytosol	Chloroplast (Nordhues, et al. 2012)
Cre16.g689650	APG8	Autophagy-related protein	Cytosol and nucleus	Cytosol (Perez-Perez, et al. 2017, Cells)
Cre06.g257601	PRX1	2-cys peroxiredoxin, chloroplastic.	Chloroplast homogeneous-pyrenoid depleted	Chloroplast (Hochmal, et al. 2016, Nature Commun.)
Cre12.g560950	PSAG	Photosystem I reaction center subunit V	Chloroplast homogeneous-not pyrenoid depleted, plus Golgi	Chloroplast (Mackinder, et al. 2017, Cell)
Cre10.g423500	HMOX1	Heme oxygenase.	Chloroplast homogeneous-pyrenoid depleted	Chloroplast (Duanmu, et al.2013, PNAS)
Cre12.g519300	TEF9	-	Chloroplast homogeneous-pyrenoid depleted	Chloroplast (Mackinder, et al. 2017, Cell)
Cre07.g321750	-	-	Cytosol and nucleoplasm	Cytosol and nucleoplasm (Emrich-Mills, et al. 2020, PC)
Cre02.g093450	FBA2	Fructose-1,6-bisphosphate aldolase.	Nucleoplasm	Nucleoplasm (Kuken, et al.2018, eLife )
Cre12.g522950	MIND1	Chloroplast septum site-determining protein.	Pyrenoid periphery enriched, plus chloroplast homogeneous	Chloroplast (Hu, et al. 2008, Eur, Journal of Phycology)
Cre08.g362900	PSBP4	Lumenal PsbP-like protein	Pyrenoid traversing enriched	Pyrenoid traversing (Mackinder, et al. 2017, Cell)
Cre06.g255750	EZY1	Early zygote expressed chloroplast nucleoid localized protein.	Mitochondria	Chloroplast (Armbrust, et al. 1993, Cell)
Cre07.g332950	SFA1	SF-assemblin/beta giardin domain.	Basal of flagella	Basal flagella (Lechtreck et al., 2002, Journal of Cell Science)
Cre01.g048750	PPR7	Pentatrichopeptide repeat protein domain.	Chloroplast homogeneous-not pyrenoid depleted	Chloroplast ( Jalal et al., 2014)
Cre03.g191300	LCI34/LCI35	Low-CO2-inducible protein	Chloroplast homogeneous-pyrenoid depleted	Chloroplast (Mackinder, et al. 2017, Cell)
Cre14.g616900	SLP2/SULP2	Chloroplast sulfate permease	Chloroplast homogeneous-pyrenoid depleted, plus irregular shape in cytosol	Chloroplast envelope (Lindberg and Melis, 2008, Planta)
Cre07.g329300	MSC1	Mechanosensitive ion channel,	Chloroplast not homogeneous-pyrenoid depleted	chloroplast and cytosol, punctate (Nakayama et al., 2007, PNAS)
Cre06.g285401	HLP1	Bacterial DNA-binding protein (Bac_DNA_binding)	Chloroplast punctate dots at basal region	Chloroplast (Daniel, et al. Molecular Plant)
Cre06.g268600	NAB1	Nucleic acid binding protein, RNA recognition motif.	Cytosol	Cytosol (Mussgnug, et al. 2005, Plant Cell)
Cre04.g223100	CAH1	Carbonic anhydrase I.	Golgi body and secretory pathway	Golgi and secretory pathway (Emrich-Mills, et al. 2020, PC)
Cre17.g700450	GFY1	-	Vesicles in cytosol	Vesicles in cytosol (Durante, et al. 2019, Plant Direct)
Cre17.g702900	GFY4	INNER MEMBRANE PROTEIN YAAH	Vesicles in cytosol	Vesicles in cytosol (Durante, et al. 2019, Plant Direct)
